# Exotic catenulid flatworms (Platyhelminthes, Catenulida) and where to find them in a temperate climate – a field study in a botanic garden

**DOI:** 10.64898/2026.08.06.743217

**Authors:** Katarzyna Tratkiewicz, Monika Sysiak, Marcin Zych, Ludwik Gąsiorowski

## Abstract

Catenulids are free-living flatworms, common in eutrophic freshwaters such as ponds, ditches, or peatbogs, with most of the diversity described from tropical regions to date. Although the majority of the species have been described from warmer climates, most molecular studies have been done on specimens from temperate zones in Europe. We addressed this gap by sampling for exotic species in localities available in a temperate climate. In this study, we investigated catenulid diversity in the greenhouses at the University of Warsaw Botanic Garden and recorded two species known only from tropical areas (*Stenostomum paraguayense* and *Suomina evelinae*) and one exotic species recorded previously from a greenhouse in Poland (*Stenostomum corderoi*). Additionally, in the latter species, we provide evidence for environmentally induced coloration of sensory pits, which has not been reported thus far. We placed the collected species on a phylogeny using barcoding of 18S, 28S, and COI genes and retrieved paraphyly of the family Catenulidae, with *S. evelinae* forming a sister group to the genus *Paracatenula*, and hence we propose a revision of its systematic position. In total, we recorded six species, including three with a wide cosmopolitan distribution *(C. turgida*, *S. grande* and *S. tuberculosum*), and provided sequences for five of them, three of which had no previous molecular records *(S. paraguayense, S. evelinae* and *S. corderoi)*. Thus, we confirm that greenhouses represent an important source of exotic species for taxonomic work on microscopic invertebrates.
