## Supplemental Table 1 for "Exotic catenulid flatworms (Platyhelminthes, Catenulida) and where to find them in a temperate climate – a field study in a botanic garden"

### Sheet: Arkusz1
Taxon	Specimen	Origin	18S rDNA	28S rDNA	CO1
Haplopharynx rostratus			KP730509	KP730527
Macrostomum lignano			FJ715306	FJ715326	KP308282.1
Microstomum lineare			KP730484	KP730557
Catenula confusa	UW0011	Poland	PQ887805
Catenula lemnae	K03_13	Sweden	FJ196318	FJ196336
Catenula lemnae	K05_50	Sweden	FJ384829
Catenula lemnae	UW0007	Germany	PQ887800	PQ895517
Catenula macrura	K04_67	Sweden	FJ196321
Catenula turgida	K04_32	Sweden	FJ384805	FJ196339	FJ384883
Catenula turgida	K04_43	Sweden	FJ196329		FJ384886
Paracatenula galateia		Belize	HQ231344	HQ231334
Paracatenula polyhymnia		Caribbean Sea	HQ689057	HQ689073
Paracatenula urania		Caribbean Sea	HQ689062	HQ689078
Retronectes hyacinthe	spec_1	British Columbia	OR096306	OR100703
Rhynchoscolex simplex	K04_40	Sweden	FJ196328		FJ384884
Rhynchoscolex simplex	K04_41	Sweden	FJ384806	FJ384844	FJ384885
Rhynchoscolex simplex	K05_04	Sweden	FJ384817	FJ384859	FJ384903
Stenostomum arevaloi	K04_80	Sweden	FJ384810	FJ384849	FJ384895
Stenostomum arevaloi	K05_60	Sweden	FJ384833	FJ384871	FJ384910
Stenostomum arevaloi	K04_53	Sweden	FJ384808	FJ384847	FJ384889
Stenostomum brevipharyngium	UW0001_spec_1	USA	PQ887792	PQ895510	PV403741
Stenostomum bryophilum	K04_30	Sweden	FJ196320	FJ384843	FJ384882
Stenostomum cf. leucops	G12	Germany	PQ722294	PQ722311
Stenostomum cf. Leucops	UW0014	Italy	PQ887808	PQ895523	PV403750
Stenostomum cf. leucops	UW0003_spec_2	France	PQ887795	PQ895513	PV403743
Stenostomum cf. simplex	UW0009	Poland	PQ887803	PQ895519	PV403746
Stenostomum constrictum	UW0002_spec_2	UK	PQ887793	PQ895511	PV403742
Stenostomum gigerium	UW0013	Poland	PQ887807	PQ895522	PV403749
Stenostomum grabbskogense	K04_06	Sweden	FJ196326	FJ196337	FJ384874
Stenostomum grande	A	Japan	AB665104		AB665116
Stenostomum grande	SG01	Brazil			KM056359
Stenostomum leucops	K04_87	Sweden	FJ384813	FJ384853	FJ384899
Stenostomum leucops	D-229	Germany	PQ722295	PQ722312
Stenostomum saliens	UW0004	Germany	PQ887797	PQ895515	PV403744
Stenostomum tuberculosum	A	Japan	AB665112		AB665121
Stenostomum virginianum	UW0016	Poland	PQ887810	PQ895524	PV403751
Stenostomum glandulosum	UW0043	UK	PZ143194	PZ164137	PZ210113
Catenula turgida	UW0046	Poland OBUW	PZ143197		PZ210114
Catenula turgida	UW0056	Poland OBUW	PZ143198	PZ164138	PZ210115
Stenostomum grande	UW0048	Poland OBUW	PZ143202	PZ164139
Stenostomum grande	UW0052	Poland OBUW	PZ143203
Stenostomum paraguayense	UW0050	Poland OBUW	PZ143204	PZ164140	PZ210116
Stenostomum corderoi	UW0054	Poland OBUW	PZ143199	PZ164141	PZ210117
Stenostomum corderoi	UW0057	Poland OBUW	PZ143200	PZ164142	PZ210118
Stenostomum corderoi	UW0062	Poland OBUW	PZ143201		PZ210119
Catenula evelinae	UW0068_spec1	Poland OBUW	PZ143195	PZ164143
Catenula evelinae	UW0068_spec2	Poland OBUW	PZ143196
